# Med14 phosphorylation shapes genomic response to GLP-1 Agonist

**DOI:** 10.1101/2025.06.17.660196

**Authors:** Sam Van de Velde, Jingting Yu, K. Garrett Evensen, Edmund Pakhlevanyan, April E. Williams, Reuben J. Shaw, Marc Montminy

**Affiliations:** Peptide Biology Laboratories, The Salk Institute for Biological Studies, La Jolla CA; Razavi Newman Integrative Genomics and Bioinformatics Core, The Salk Institute for Biological Studies, La Jolla CA; Molecular and Cell Biology Laboratory, The Salk Institute for Biological Studies, La Jolla CA

## Abstract

Under feeding conditions, release of glucagon-like peptide (GLP-1) from intestinal L cells promotes insulin secretion and pancreatic beta cell viability. Binding of GLP-1 to its cognate receptor on the beta cell surface results in induction of the cAMP signaling pathway, leading to the protein kinase A (PKA) mediated phosphorylation of CREB and induction of CREB target genes. By contrast with the acute effects of this pathway on immediate early CREB target genes, which attenuate the cAMP-CREB response, sustained exposure of beta cells to the stable GLP-1 receptor agonist Exendin-4 stimulates the expression of beta cell specific CREB target genes with delayed kinetics. In a proteomic screen for transcriptional co-regulators that mediate the long-term effects of GLP-1 analogs, we identified Med14, a backbone subunit of the Mediator complex. Exposure to Exendin-4 stimulates Med14 phosphorylation at Ser983, corresponding to a conserved PKA recognition site (RRXS) that is located within an intrinsically disordered region of Med14. Phosphorylation of Med14 by PKA is essential for maintenance of enhancers that drive induction of beta cell-specific and diabetes-linked genes. Mutation of Med14 at Ser983 to alanine decreased beta cell numbers and repressed Exendin-4 induced gene regulation in primary mouse beta cells. Our work reveals how phosphorylation of a general transcription factor in response to GLP-1 analogs triggers a broad genomic response with salutary effects on beta cell function.
