## Supplementary material for "Med14 phosphorylation shapes genomic response to GLP-1 Agonist": TableS7

PeakID (cmd=annotatePeaks.pl merged_CREBFSKrep1peaks_CREBFSKrep2peaks_CREBFSKrep4peaks rn6 -raw -size 4000 -d H3AcK27CONrep1-A004_L005/ H3AcK27CONrep2_S17/ H3AcK27CONrep4_S25/ H3AcK27FSKrep1-A009_L005/ H3AcK27FSKrep2_S19/ H3AcK27FSKrep4_S26/) (cmd=getDiffExpression.pl HAcKoverCREBrawcounttable.txt HAcKCON HAcKCON HAcKCON HAcKFSK HAcKFSK HAcKFSK)	Chr	Start	End	Strand
Merged-chr16-6227088-3	chr16	6225125	6229125	+
Merged-chr6-25868951-3	chr6	25866956	25870956	+
Merged-chr10-16148986-3	chr10	16147019	16151019	+
Merged-chr10-84358089-3	chr10	84356032	84360032	+
Merged-chr2-55896430-3	chr2	55894398	55898398	+
Merged-chr1-274504056-3	chr1	274502062	274506062	+
Merged-chr17-24408233-3	chr17	24406172	24410172	+
Merged-chr4-133747784-3	chr4	133745810	133749810	+
Merged-chr18-3961167-3	chr18	3959158	3963158	+
Merged-chr13-44176893-3	chr13	44174910	44178910	+
Merged-chr14-92472253-3	chr14	92470225	92474225	+
Merged-chr1-14997550-3	chr1	14995503	14999503	+
Merged-chr17-56186582-3	chr17	56184596	56188596	+
Merged-chr4-58614189-3	chr4	58612176	58616176	+
Merged-chr4-153975917-3	chr4	153973870	153977870	+
Merged-chr14-11916885-3	chr14	11914859	11918859	+
Merged-chr2-140119059-3	chr2	140117035	140121035	+
Merged-chr6-2846508-3	chr6	2844512	2848512	+
Merged-chr3-110547309-3	chr3	110545306	110549306	+
Merged-chr1-156159342-3	chr1	156157355	156161355	+
Merged-chr17-77758271-3	chr17	77756243	77760243	+
Merged-chr1-273694558-3	chr1	273692552	273696552	+
Merged-chr1-204225566-3	chr1	204223608	204227608	+
Merged-chr7-105339870-3	chr7	105337800	105341800	+
Merged-chr14-13910119-3	chr14	13908087	13912087	+
Merged-chr2-210665889-3	chr2	210663905	210667905	+
Merged-chr7-77733982-3	chr7	77732012	77736012	+
Merged-chr18-79680652-3	chr18	79678653	79682653	+
Merged-chr14-14050527-3	chr14	14048520	14052520	+
Merged-chr2-46488665-3	chr2	46486608	46490608	+
Merged-chr12-12863614-3	chr12	12861618	12865618	+
Merged-chr20-19596004-3	chr20	19593970	19597970	+
Merged-chr3-95428099-3	chr3	95426058	95430058	+
Merged-chr3-63991239-3	chr3	63989205	63993205	+
Merged-chr1-52817409-3	chr1	52815353	52819353	+
Merged-chr4-157701977-3	chr4	157700012	157704012	+
Merged-chr10-100142004-3	chr10	100139965	100143965	+
Merged-chr13-107185630-3	chr13	107183641	107187641	+
Merged-chr1-52755400-3	chr1	52753459	52757459	+
Merged-chr4-159403348-3	chr4	159401348	159405348	+
Merged-chrX-114866525-3	chrX	114864553	114868553	+
Merged-chr13-112060417-3	chr13	112058377	112062377	+
Merged-chr1-212187217-3	chr1	212185138	212189138	+
Merged-chr10-98607870-3	chr10	98605941	98609941	+
Merged-chr7-34452123-3	chr7	34450073	34454073	+
Merged-chr12-50048195-3	chr12	50046191	50050191	+
Merged-chr5-72298318-3	chr5	72296383	72300383	+
Merged-chr9-98758315-3	chr9	98756382	98760382	+
Merged-chr6-136670239-3	chr6	136668198	136672198	+
Merged-chr5-154081368-3	chr5	154079407	154083407	+
Merged-chr13-94916261-3	chr13	94914231	94918231	+
Merged-chr7-114370554-3	chr7	114368581	114372581	+
Merged-chr17-66423654-3	chr17	66421626	66425626	+
Merged-chr7-97434655-3	chr7	97432679	97436679	+
Merged-chr5-159290481-3	chr5	159288422	159292422	+
Merged-chr7-34442690-3	chr7	34440710	34444710	+
Merged-chr9-19636374-3	chr9	19634332	19638332	+
Merged-chr9-97734258-3	chr9	97732230	97736230	+
Merged-chr11-89098080-3	chr11	89096069	89100069	+
Merged-chr19-31956336-3	chr19	31954337	31958337	+
Merged-chrX-1675126-3	chrX	1673074	1677074	+
Merged-chr16-14108273-3	chr16	14106281	14110281	+
Merged-chr6-145806024-3	chr6	145804080	145808080	+
Merged-chr5-58052259-3	chr5	58050238	58054238	+
Merged-chr13-101946284-3	chr13	101944239	101948239	+
Merged-chr11-77711154-3	chr11	77709188	77713188	+
Merged-chr5-128405742-3	chr5	128403806	128407806	+
Merged-chr2-55823977-3	chr2	55821967	55825967	+
Merged-chr10-108255638-3	chr10	108253614	108257614	+
Merged-chr8-22185016-3	chr8	22182976	22186976	+
Merged-chr1-234106211-3	chr1	234104182	234108182	+
Merged-chr5-120011601-3	chr5	120009580	120013580	+
Merged-chr19-12807878-3	chr19	12805878	12809878	+
Merged-chr5-80985330-3	chr5	80983327	80987327	+
Merged-chr17-70005959-3	chr17	70003934	70007934	+
Merged-chr8-22656233-3	chr8	22654240	22658240	+
Merged-chr5-125824033-3	chr5	125822034	125826034	+
Merged-chr7-123433637-3	chr7	123431685	123435685	+
Merged-chr9-111116129-3	chr9	111114107	111118107	+
Merged-chr15-562180-3	chr15	560178	564178	+
Merged-chr3-63367284-3	chr3	63365346	63369346	+
Merged-chr14-107736717-3	chr14	107734642	107738642	+
Merged-chr3-95357729-3	chr3	95355795	95359795	+
Merged-chr17-12905970-3	chr17	12903977	12907977	+
Merged-chr5-145317242-3	chr5	145315294	145319294	+
Merged-chr4-68010083-3	chr4	68008157	68012157	+
Merged-chr1-4098834-3	chr1	4096835	4100835	+
Merged-chr9-105166900-3	chr9	105164841	105168841	+
Merged-chr2-203290905-3	chr2	203288910	203292910	+
Merged-chr15-103182086-3	chr15	103180075	103184075	+
Merged-chr1-218090276-3	chr1	218088257	218092257	+
Merged-chr16-49594310-3	chr16	49592304	49596304	+
Merged-chr14-114682845-3	chr14	114680810	114684810	+
Merged-chr7-37635899-3	chr7	37633946	37637946	+
Merged-chr7-132799339-3	chr7	132797334	132801334	+
Merged-chr17-12794860-3	chr17	12792870	12796870	+
Merged-chr10-84881189-3	chr10	84879177	84883177	+
Merged-chr17-22325366-3	chr17	22323359	22327359	+
Merged-chr14-107891967-3	chr14	107889973	107893973	+
Merged-chr4-87261378-3	chr4	87259380	87263380	+
Merged-chr5-138582175-3	chr5	138580138	138584138	+
Merged-chr2-230680375-3	chr2	230678421	230682421	+
Merged-chr2-212071583-3	chr2	212069593	212073593	+
Merged-chr9-67417219-3	chr9	67415203	67419203	+
Merged-chr4-98675449-3	chr4	98673446	98677446	+
Merged-chr7-12430834-3	chr7	12428784	12432784	+
Merged-chr17-75831365-3	chr17	75829409	75833409	+
Merged-chr8-14130285-3	chr8	14128336	14132336	+
Merged-chr8-91126739-3	chr8	91124699	91128699	+
Merged-chr4-84095236-3	chr4	84093211	84097211	+
Merged-chr18-76795534-3	chr18	76793500	76797500	+
Merged-chr12-17257367-3	chr12	17255437	17259437	+
Merged-chr7-142890954-3	chr7	142888896	142892896	+
Merged-chr14-34990912-3	chr14	34988928	34992928	+
Merged-chr10-68915214-3	chr10	68913181	68917181	+
Merged-chr2-209870336-3	chr2	209868391	209872391	+
Merged-chr2-183360012-3	chr2	183358020	183362020	+
Merged-chr18-6308764-3	chr18	6306740	6310740	+
Merged-chr2-61375448-3	chr2	61373471	61377471	+
Merged-chr4-125813292-3	chr4	125811305	125815305	+
Merged-chr8-24251065-3	chr8	24249036	24253036	+
Merged-chr2-26592083-3	chr2	26590102	26594102	+
Merged-chr1-102212128-3	chr1	102210059	102214059	+
Merged-chr6-2607642-3	chr6	2605706	2609706	+
Merged-chr12-23071019-3	chr12	23068966	23072966	+
Merged-chr1-51947591-3	chr1	51945625	51949625	+
Merged-chr4-180573280-3	chr4	180571260	180575260	+
Merged-chr1-226514003-3	chr1	226512058	226516058	+
Merged-chrX-45420344-3	chrX	45418373	45422373	+
Merged-chr4-140294177-3	chr4	140292153	140296153	+
Merged-chr19-21952917-3	chr19	21950909	21954909	+
Merged-chr13-104704714-3	chr13	104702749	104706749	+
Merged-chr4-44322673-3	chr4	44320727	44324727	+
Merged-chr10-6431080-3	chr10	6429145	6433145	+
Merged-chr12-17865114-3	chr12	17863170	17867170	+
Merged-chr2-219356086-3	chr2	219354129	219358129	+
Merged-chr13-44221540-3	chr13	44219497	44223497	+
Merged-chr2-210299905-3	chr2	210297930	210301930	+
Merged-chr1-126344243-3	chr1	126342289	126346289	+
Merged-chr4-98691223-3	chr4	98689170	98693170	+
Merged-chr2-41340582-3	chr2	41338559	41342559	+
Merged-chr6-112543635-3	chr6	112541580	112545580	+
Merged-chr12-47193059-3	chr12	47191017	47195017	+
Merged-chr2-250920237-3	chr2	250918201	250922201	+
Merged-chr1-52471704-3	chr1	52469692	52473692	+
Merged-chr1-263807663-3	chr1	263805613	263809613	+
Merged-chr14-63083074-3	chr14	63080999	63084999	+
Merged-chr2-41281996-3	chr2	41279992	41283992	+
Merged-chr6-10607280-3	chr6	10605264	10609264	+
Merged-chr4-124359169-3	chr4	124357217	124361217	+
Merged-chr2-42913143-3	chr2	42911117	42915117	+
Merged-chr17-9166659-3	chr17	9164648	9168648	+
Merged-chr20-31133951-3	chr20	31131926	31135926	+
Merged-chr5-168494359-3	chr5	168492403	168496403	+
Merged-chr3-83142893-3	chr3	83140886	83144886	+
Merged-chr2-57803060-3	chr2	57801023	57805023	+
Merged-chr10-46314868-3	chr10	46312920	46316920	+
Merged-chr16-55719959-3	chr16	55717953	55721953	+
Merged-chr5-58994841-3	chr5	58992878	58996878	+
Merged-chr1-188474575-3	chr1	188472622	188476622	+
Merged-chr11-57464603-3	chr11	57462676	57466676	+
Merged-chr1-128789695-3	chr1	128787692	128791692	+
Merged-chr10-94146416-3	chr10	94144437	94148437	+
Merged-chr13-69386772-3	chr13	69384769	69388769	+
Merged-chr2-29291168-3	chr2	29289144	29293144	+
Merged-chr9-60320756-3	chr9	60318755	60322755	+
Merged-chr18-79590334-3	chr18	79588322	79592322	+
Merged-chr4-175183668-3	chr4	175181650	175185650	+
Merged-chr17-23116659-3	chr17	23114596	23118596	+
Merged-chr17-12156384-3	chr17	12154385	12158385	+
Merged-chr9-50558915-3	chr9	50556836	50560836	+
Merged-chr1-101951527-3	chr1	101949552	101953552	+
Merged-chr17-23066757-3	chr17	23064695	23068695	+
Merged-chr6-98867902-3	chr6	98865961	98869961	+
Merged-chr10-55897095-3	chr10	55895109	55899109	+
Merged-chr10-103926997-3	chr10	103924953	103928953	+
Merged-chr17-12162800-3	chr17	12160845	12164845	+
Merged-chr4-310552-3	chr4	308532	312532	+
Merged-chr3-81344370-3	chr3	81342446	81346446	+
Merged-chr5-22186265-3	chr5	22184231	22188231	+
Merged-chr7-116749689-3	chr7	116747647	116751647	+
Merged-chr17-16667436-3	chr17	16665426	16669426	+
Merged-chr5-135561693-3	chr5	135559699	135563699	+
Merged-chr12-51735794-3	chr12	51733750	51737750	+
Merged-chr5-151679418-3	chr5	151677357	151681357	+
Merged-chr9-117670828-3	chr9	117668782	117672782	+
Merged-chrX-62967114-3	chrX	62965118	62969118	+
Merged-chr12-6997319-3	chr12	6995304	6999304	+
Merged-chr4-144620409-3	chr4	144618362	144622362	+
Merged-chr5-22047971-3	chr5	22045924	22049924	+
Merged-chr6-110116033-3	chr6	110114004	110118004	+
Merged-chr5-157854078-3	chr5	157852093	157856093	+
Merged-chr9-17347094-3	chr9	17345041	17349041	+
Merged-chr8-92445705-3	chr8	92443636	92447636	+
Merged-chr18-28018125-3	chr18	28016184	28020184	+
Merged-chr18-24909884-3	chr18	24907851	24911851	+
Merged-chr17-6203535-3	chr17	6201508	6205508	+
Merged-chr4-78187072-3	chr4	78185105	78189105	+
Merged-chr4-25904306-3	chr4	25902298	25906298	+
Merged-chr16-20500893-3	chr16	20498821	20502821	+
Merged-chr2-198622724-3	chr2	198620762	198624762	+
Merged-chr14-84108968-3	chr14	84107013	84111013	+
Merged-chr9-94266268-3	chr9	94264260	94268260	+
Merged-chr1-45972938-3	chr1	45970980	45974980	+
Merged-chr20-2094974-3	chr20	2093017	2097017	+
Merged-chr14-8442468-3	chr14	8440479	8444479	+
Merged-chr19-26102261-3	chr19	26100305	26104305	+
Merged-chr18-81172350-3	chr18	81170361	81174361	+
Merged-chr6-112568224-3	chr6	112566226	112570226	+
Merged-chr1-105297542-3	chr1	105295557	105299557	+
Merged-chr14-77340513-3	chr14	77338491	77342491	+
Merged-chr14-3298149-3	chr14	3296140	3300140	+
Merged-chr2-28687399-3	chr2	28685338	28689338	+
Merged-chr3-147608986-3	chr3	147606935	147610935	+
Merged-chr5-25339360-3	chr5	25337373	25341373	+
Merged-chr13-34279289-3	chr13	34277227	34281227	+
Merged-chr6-79254666-3	chr6	79252649	79256649	+
Merged-chr13-102689500-3	chr13	102687537	102691537	+
Merged-chr13-54560387-3	chr13	54558430	54562430	+
Merged-chr2-238562083-3	chr2	238560075	238564075	+
Merged-chr7-11594082-3	chr7	11592066	11596066	+
Merged-chr13-50061659-3	chr13	50059635	50063635	+
Merged-chr14-34229478-3	chr14	34227518	34231518	+
Merged-chr14-3308496-3	chr14	3306485	3310485	+
Merged-chr16-59914318-3	chr16	59912262	59916262	+
Merged-chr18-37700007-3	chr18	37698013	37702013	+
Merged-chr14-104837164-3	chr14	104835133	104839133	+
Merged-chr7-76294813-3	chr7	76292870	76296870	+
Merged-chr5-9360507-3	chr5	9358461	9362461	+
Merged-chr9-87755257-3	chr9	87753233	87757233	+
Merged-chr16-64375001-3	chr16	64372948	64376948	+
Merged-chr16-83986620-3	chr16	83984574	83988574	+
Merged-chr7-27184942-3	chr7	27182986	27186986	+
Merged-chr8-23756656-3	chr8	23754607	23758607	+
Merged-chr6-137959814-3	chr6	137957804	137961804	+
Merged-chr1-247670419-3	chr1	247668420	247672420	+
Merged-chr10-82887746-3	chr10	82885733	82889733	+
Merged-chr6-104545324-3	chr6	104543345	104547345	+
Merged-chr17-12992450-3	chr17	12990529	12994529	+
Merged-chr14-76892127-3	chr14	76890149	76894149	+
Merged-chr10-16167431-3	chr10	16165507	16169507	+
Merged-chr14-9436269-3	chr14	9434300	9438300	+
Merged-chr7-31302947-3	chr7	31301008	31305008	+
Merged-chr10-90230544-3	chr10	90228581	90232581	+
Merged-chr4-72142288-3	chr4	72140260	72144260	+
Merged-chr1-259350910-3	chr1	259348876	259352876	+
Merged-chr4-168762755-3	chr4	168760720	168764720	+
Merged-chr13-110022787-3	chr13	110020782	110024782	+
Merged-chr6-136027611-3	chr6	136025648	136029648	+
Merged-chr9-19613408-3	chr9	19611470	19615470	+
Merged-chr4-177389657-3	chr4	177387631	177391631	+
Merged-chr1-239323857-3	chr1	239321822	239325822	+
Merged-chr4-64981653-3	chr4	64979673	64983673	+
Merged-chr2-178505364-3	chr2	178503323	178507323	+
Merged-chr1-264126347-3	chr1	264124314	264128314	+
Merged-chr14-35102296-3	chr14	35100353	35104353	+
Merged-chr13-51039670-3	chr13	51037705	51041705	+
Merged-chr15-28569149-3	chr15	28567131	28571131	+
Merged-chr1-46213834-3	chr1	46211813	46215813	+
Merged-chr19-26094838-3	chr19	26092916	26096916	+
Merged-chr10-50594856-3	chr10	50592898	50596898	+
Merged-chr14-16724585-3	chr14	16722586	16726586	+
Merged-chr9-78954554-3	chr9	78952538	78956538	+
Merged-chr14-112439859-3	chr14	112437833	112441833	+
Merged-chr12-46892338-3	chr12	46890406	46894406	+
Merged-chr9-45520669-3	chr9	45518621	45522621	+
Merged-chr7-28099565-3	chr7	28097599	28101599	+
Merged-chr3-81300731-3	chr3	81298734	81302734	+
Merged-chr19-12735037-3	chr19	12733060	12737060	+
Merged-chr20-48205258-3	chr20	48203289	48207289	+
Merged-chr5-59032463-3	chr5	59030467	59034467	+
Merged-chr4-57888471-3	chr4	57886458	57890458	+
Merged-chr2-210839283-3	chr2	210837268	210841268	+
Merged-chr12-22650905-3	chr12	22648919	22652919	+
Merged-chr7-51282064-3	chr7	51280040	51284040	+
Merged-chr4-52164755-3	chr4	52162702	52166702	+
Merged-chr5-72169078-3	chr5	72167106	72171106	+
Merged-chr12-23046333-3	chr12	23044292	23048292	+
Merged-chr7-142989593-3	chr7	142987577	142991577	+
Merged-chr2-193344160-3	chr2	193342174	193346174	+
Merged-chr12-24119733-3	chr12	24117751	24121751	+
Merged-chr18-3038020-3	chr18	3036005	3040005	+
Merged-chr3-81346896-3	chr3	81344907	81348907	+
Merged-chr2-219782715-3	chr2	219780674	219784674	+
Merged-chr9-46428480-3	chr9	46426429	46430429	+
Merged-chr10-83898711-3	chr10	83896709	83900709	+
Merged-chrX-71846327-3	chrX	71844306	71848306	+
Merged-chr18-27058490-3	chr18	27056497	27060497	+
Merged-chr4-176727999-3	chr4	176726033	176730033	+
Merged-chr1-209043839-3	chr1	209041784	209045784	+
Merged-chr20-5661577-3	chr20	5659607	5663607	+
Merged-chr6-119894625-3	chr6	119892602	119896602	+
Merged-chr1-219481300-3	chr1	219479259	219483259	+
Merged-chr9-48845221-3	chr9	48843161	48847161	+
Merged-chr7-132770144-3	chr7	132768118	132772118	+
Merged-chr10-62122174-3	chr10	62120145	62124145	+
Merged-chr16-6988778-3	chr16	6986769	6990769	+
Merged-chr16-62164265-3	chr16	62162307	62166307	+
Merged-chr12-44832566-3	chr12	44830519	44834519	+
Merged-chr6-112549253-3	chr6	112547249	112551249	+
Merged-chr14-34236993-3	chr14	34234975	34238975	+
Merged-chr6-26050565-3	chr6	26048532	26052532	+
Merged-chr16-1067520-3	chr16	1065585	1069585	+
Merged-chr2-30893403-3	chr2	30891413	30895413	+
Merged-chr13-69238896-3	chr13	69236905	69240905	+
Merged-chr9-82461934-3	chr9	82460000	82464000	+
Merged-chr17-21367487-3	chr17	21365476	21369476	+
Merged-chr20-9629495-3	chr20	9627564	9631564	+
Merged-chr7-9675061-3	chr7	9673012	9677012	+
Merged-chr16-20294943-3	chr16	20292906	20296906	+
Merged-chr1-46693094-3	chr1	46691109	46695109	+
Merged-chr7-59862321-3	chr7	59860332	59864332	+
Merged-chr5-48235171-3	chr5	48233199	48237199	+
Merged-chr6-98583196-3	chr6	98581150	98585150	+
Merged-chr2-2560213-3	chr2	2558176	2562176	+
Merged-chr6-109300323-3	chr6	109298359	109302359	+
Merged-chr9-54625016-3	chr9	54622945	54626945	+
Merged-chr6-110093838-3	chr6	110091829	110095829	+
Merged-chr5-24489337-3	chr5	24487345	24491345	+
Merged-chr9-44368875-3	chr9	44366915	44370915	+
Merged-chr8-129824266-3	chr8	129822265	129826265	+
Merged-chr14-77370137-3	chr14	77368071	77372071	+
Merged-chr8-129824990-3	chr8	129823022	129827022	+
Merged-chr5-77110869-3	chr5	77108911	77112911	+
Merged-chr15-33360871-3	chr15	33358905	33362905	+
Merged-chr11-32550646-3	chr11	32548682	32552682	+
Merged-chr2-150332908-3	chr2	150330967	150334967	+
Merged-chr2-50159173-3	chr2	50157113	50161113	+
Merged-chr8-130127289-3	chr8	130125339	130129339	+
Merged-chr7-12406856-3	chr7	12404889	12408889	+
Merged-chrX-136710247-3	chrX	136708264	136712264	+
Merged-chr9-106478923-3	chr9	106476936	106480936	+
Merged-chr5-25532132-3	chr5	25530148	25534148	+
Merged-chr2-239385917-3	chr2	239383854	239387854	+
Merged-chr19-23295718-3	chr19	23293718	23297718	+
Merged-chr17-12737937-3	chr17	12735950	12739950	+
Merged-chr6-123953785-3	chr6	123951780	123955780	+
Merged-chr4-159269467-3	chr4	159267428	159271428	+
Merged-chr3-6952868-3	chr3	6950854	6954854	+
Merged-chr14-83676720-3	chr14	83674661	83678661	+
Merged-chr2-30127545-3	chr2	30125544	30129544	+
Merged-chr3-117907813-3	chr3	117905767	117909767	+
Merged-chr16-70508865-3	chr16	70506931	70510931	+
Merged-chr2-25751718-3	chr2	25749703	25753703	+
Merged-chr14-83072738-3	chr14	83070726	83074726	+
Merged-chr20-10452666-3	chr20	10450615	10454615	+
Merged-chr2-26502782-3	chr2	26500765	26504765	+
Merged-chr16-20103832-3	chr16	20101864	20105864	+
Merged-chr8-111334582-3	chr8	111332626	111336626	+
Merged-chr1-212169840-3	chr1	212167781	212171781	+
Merged-chr10-86869509-3	chr10	86867508	86871508	+
Merged-chr14-8495012-3	chr14	8492967	8496967	+
Merged-chr12-39263352-3	chr12	39261376	39265376	+
Merged-chr15-48784725-3	chr15	48782689	48786689	+
Merged-chr1-52824599-3	chr1	52822543	52826543	+
Merged-chr2-200090169-3	chr2	200088179	200092179	+
Merged-chr7-131464619-3	chr7	131462569	131466569	+
Merged-chr7-15414623-3	chr7	15412655	15416655	+
Merged-chr9-92299149-3	chr9	92297134	92301134	+
Merged-chr4-86279725-3	chr4	86277709	86281709	+
Merged-chr16-81493766-3	chr16	81491726	81495726	+
Merged-chr6-124744315-3	chr6	124742348	124746348	+
Merged-chr2-203179922-3	chr2	203177901	203181901	+
Merged-chr8-22415690-3	chr8	22413740	22417740	+
Merged-chr6-126350496-3	chr6	126348466	126352466	+
Merged-chr4-19265560-3	chr4	19263499	19267499	+
Merged-chr4-78766799-3	chr4	78764801	78768801	+
Merged-chr14-34184446-3	chr14	34182484	34186484	+
Merged-chr6-41036505-3	chr6	41034439	41038439	+
Merged-chr5-168614939-3	chr5	168612938	168616938	+
Merged-chr17-62384795-3	chr17	62382794	62386794	+
Merged-chr19-29323870-3	chr19	29321883	29325883	+
Merged-chr10-67958418-3	chr10	67956346	67960346	+
Merged-chr14-34880815-3	chr14	34878814	34882814	+
Merged-chr5-19489139-3	chr5	19487090	19491090	+
Merged-chr13-50071648-3	chr13	50069587	50073587	+
Merged-chr7-62950640-3	chr7	62948665	62952665	+
Merged-chr7-116809768-3	chr7	116807796	116811796	+
Merged-chr6-10323729-3	chr6	10321715	10325715	+
Merged-chr2-59968129-3	chr2	59966074	59970074	+
Merged-chr1-175517919-3	chr1	175515973	175519973	+
Merged-chr5-155290401-3	chr5	155288388	155292388	+
Merged-chr3-161357320-3	chr3	161355270	161359270	+
Merged-chr16-70636663-3	chr16	70634609	70638609	+
Merged-chr17-13090224-3	chr17	13088268	13092268	+
Merged-chr3-6896047-3	chr3	6894026	6898026	+
Merged-chr16-83648473-3	chr16	83646501	83650501	+
Merged-chrX-11964492-3	chrX	11962492	11966492	+
Merged-chr10-72522554-3	chr10	72520530	72524530	+
Merged-chr1-33463120-3	chr1	33461093	33465093	+
Merged-chr1-174106329-3	chr1	174104291	174108291	+
Merged-chr14-18323326-3	chr14	18321365	18325365	+
Merged-chr17-12414419-3	chr17	12412408	12416408	+
Merged-chr1-252376651-3	chr1	252374650	252378650	+
Merged-chr17-8936904-3	chr17	8934908	8938908	+
Merged-chr12-12855230-3	chr12	12853230	12857230	+
Merged-chr3-163636908-3	chr3	163634876	163638876	+
Merged-chr12-10567433-3	chr12	10565429	10569429	+
Merged-chr4-119268809-3	chr4	119266827	119270827	+
Merged-chr9-97193077-3	chr9	97191029	97195029	+
Merged-chr15-33419412-3	chr15	33417443	33421443	+
Merged-chr2-230900337-3	chr2	230898385	230902385	+
Merged-chr7-32280346-3	chr7	32278350	32282350	+
Merged-chr18-24058016-3	chr18	24056062	24060062	+
Merged-chr1-242404017-3	chr1	242401946	242405946	+
Merged-chr1-226405601-3	chr1	226403636	226407636	+
Merged-chr16-62117065-3	chr16	62115079	62119079	+
Merged-chr1-78922824-3	chr1	78920831	78924831	+
Merged-chr20-2164113-3	chr20	2162095	2166095	+
Merged-chr5-63781824-3	chr5	63779867	63783867	+
Merged-chr3-9782038-3	chr3	9780041	9784041	+
Merged-chr6-147391207-3	chr6	147389175	147393175	+
Merged-chr2-251055341-3	chr2	251053298	251057298	+
Merged-chr2-225208422-3	chr2	225206458	225210458	+
Merged-chr1-243135188-3	chr1	243133211	243137211	+
Merged-chr2-140201303-3	chr2	140199371	140203371	+
Merged-chr12-43838050-3	chr12	43836112	43840112	+
Merged-chr12-22620938-3	chr12	22618901	22622901	+
Merged-chr6-6614366-3	chr6	6612373	6616373	+
Merged-chr11-44995208-3	chr11	44993163	44997163	+
Merged-chr12-41817984-3	chr12	41815981	41819981	+
Merged-chr3-122450675-3	chr3	122448639	122452639	+
Merged-chr7-63674592-3	chr7	63672568	63676568	+
Merged-chr4-120870173-3	chr4	120868240	120872240	+
Merged-chr2-240497178-3	chr2	240495158	240499158	+
Merged-chr18-25804926-3	chr18	25802874	25806874	+
Merged-chr13-101811265-3	chr13	101809269	101813269	+
Merged-chr20-45816036-3	chr20	45814094	45818094	+
Merged-chr16-10992434-3	chr16	10990363	10994363	+
Merged-chr6-104851050-3	chr6	104849114	104853114	+
Merged-chr20-10680677-3	chr20	10678712	10682712	+
Merged-chr1-210759006-3	chr1	210757087	210761087	+
Merged-chr18-81325193-3	chr18	81323178	81327178	+
Merged-chr10-41292454-3	chr10	41290500	41294500	+
Merged-chr15-55005778-3	chr15	55003765	55007765	+
Merged-chr3-43121101-3	chr3	43119066	43123066	+
Merged-chr1-87116454-3	chr1	87114428	87118428	+
Merged-chr2-28704686-3	chr2	28702687	28706687	+
Merged-chr2-249101842-3	chr2	249099907	249103907	+
Merged-chr1-255164235-3	chr1	255162244	255166244	+
Merged-chr4-174012944-3	chr4	174010974	174014974	+
Merged-chr5-146854878-3	chr5	146852924	146856924	+
Merged-chr20-29628630-3	chr20	29626592	29630592	+
Merged-chr12-11816897-3	chr12	11814918	11818918	+
Merged-chr12-766676-3	chr12	764680	768680	+
Merged-chr8-128691858-3	chr8	128689815	128693815	+
Merged-chr2-215756032-3	chr2	215753993	215757993	+
Merged-chr3-128087420-3	chr3	128085395	128089395	+
Merged-chr3-7572185-3	chr3	7570228	7574228	+
Merged-chr10-85988004-3	chr10	85986034	85990034	+
Merged-chr20-10622961-3	chr20	10620990	10624990	+
Merged-chr6-10775848-3	chr6	10773870	10777870	+
Merged-chr10-43447117-3	chr10	43445102	43449102	+
Merged-chr13-44206611-3	chr13	44204584	44208584	+
Merged-chr13-81950404-3	chr13	81948363	81952363	+
Merged-chr16-71082849-4	chr16	71080820	71084820	+
Merged-chr13-50930229-3	chr13	50928300	50932300	+
Merged-chr14-9042377-3	chr14	9040418	9044418	+
Merged-chr3-7211049-3	chr3	7209068	7213068	+
Merged-chr2-102691227-3	chr2	102689267	102693267	+
Merged-chr10-81846105-3	chr10	81844120	81848120	+
Merged-chr20-17748773-3	chr20	17746816	17750816	+
Merged-chr4-89151267-3	chr4	89149265	89153265	+
Merged-chr1-220278259-3	chr1	220276303	220280303	+
Merged-chr7-27621443-3	chr7	27619468	27623468	+
Merged-chr3-43119398-3	chr3	43117393	43121393	+
Merged-chr10-16855492-3	chr10	16853486	16857486	+
Merged-chr1-226480445-3	chr1	226478431	226482431	+
Merged-chr20-11257389-3	chr20	11255367	11259367	+
Merged-chr8-130350582-3	chr8	130348596	130352596	+
Merged-chr3-134460986-3	chr3	134459003	134463003	+
Merged-chr20-29502737-3	chr20	29500762	29504762	+
Merged-chr4-153649671-3	chr4	153647709	153651709	+
Merged-chr3-140274110-3	chr3	140272136	140276136	+
Merged-chr1-281395897-3	chr1	281393875	281397875	+
Merged-chr7-101813654-3	chr7	101811672	101815672	+
Merged-chr13-50025151-3	chr13	50023083	50027083	+
Merged-chr5-22128703-3	chr5	22126762	22130762	+
Merged-chr5-34547380-3	chr5	34545348	34549348	+
Merged-chr1-166413608-3	chr1	166411643	166415643	+
Merged-chr6-42992689-3	chr6	42990675	42994675	+
Merged-chr6-134722331-3	chr6	134720291	134724291	+
Merged-chr14-43932708-3	chr14	43930656	43934656	+
Merged-chr17-13573359-3	chr17	13571329	13575329	+
Merged-chr5-150354479-3	chr5	150352502	150356502	+
Merged-chr7-142912192-3	chr7	142910157	142914157	+
Merged-chr1-128838672-3	chr1	128836662	128840662	+
Merged-chr19-29321765-3	chr19	29319793	29323793	+
Merged-chr17-75614036-3	chr17	75611999	75615999	+
Merged-chr7-27627858-3	chr7	27625885	27629885	+
Merged-chr3-7357386-3	chr3	7355376	7359376	+
Merged-chr11-33398688-3	chr11	33396676	33400676	+
Merged-chr11-62170774-3	chr11	62168705	62172705	+
Merged-chr16-83658831-3	chr16	83656875	83660875	+
Merged-chr19-18677570-3	chr19	18675552	18679552	+
Merged-chr10-8673647-3	chr10	8671666	8675666	+
Merged-chr10-62013952-3	chr10	62011946	62015946	+
Merged-chr2-118207943-3	chr2	118205997	118209997	+
Merged-chr7-132757479-3	chr7	132755502	132759502	+
Merged-chr10-84301770-3	chr10	84299758	84303758	+
Merged-chr19-28589907-3	chr19	28587916	28591916	+
